# Multi-scale Inference of Genetic Trait Architecture using Biologically Annotated Neural Networks

**DOI:** 10.1101/2020.07.02.184465

**Authors:** Pinar Demetci, Wei Cheng, Gregory Darnell, Xiang Zhou, Sohini Ramachandran, Lorin Crawford

## Abstract

In this article, we present Biologically Annotated Neural Networks (BANNs), a nonlinear probabilistic framework for association mapping in genome-wide association (GWA) studies. BANNs are feedforward models with partially connected architectures that are based on biological annotations. This setup yields a fully interpretable neural network where the input layer encodes SNP-level effects, and the hidden layer models the aggregated effects among SNP-sets. We treat the weights and connections of the network as random variables with prior distributions that reflect how genetic effects manifest at different genomic scales. The BANNs software uses variational inference to provide posterior summaries which allow researchers to simultaneously perform (*i*) mapping with SNPs and (*ii*) enrichment analyses with SNP-sets on complex traits. Through simulations, we show that our method improves upon state-of-the-art association mapping and enrichment approaches across a wide range of genetic architectures. We then further illustrate the benefits of BANNs by analyzing real GWA data assayed in approximately 2,000 heterogenous stock of mice from the Wellcome Trust Centre for Human Genetics and approximately 7,000 individuals from the Framingham Heart Study. Lastly, using a random subset of individuals of European ancestry from the UK Biobank, we show that BANNs is able to replicate known associations in high and low-density lipoprotein cholesterol content.

**Author Summary:** A common goal in genome-wide association (GWA) studies is to characterize the relationship between genotypic and phenotypic variation. Linear models are widely used tools in GWA analyses, in part, because they provide significance measures which detail how individual single nucleotide polymorphisms (SNPs) are statistically associated with a trait or disease of interest. However, traditional linear regression largely ignores non-additive genetic variation, and the univariate SNP-level mapping approach has been shown to be underpowered and challenging to interpret for certain trait architectures. While nonlinear methods such as neural networks are well known to account for complex data structures, these same algorithms have also been criticized as “black box” since they do not naturally carry out statistical hypothesis testing like classic linear models. This limitation has prevented nonlinear regression approaches from being used for association mapping tasks in GWA applications. Here, we present Biologically Annotated Neural Networks (BANNs): a flexible class of feedforward models with partially connected architectures that are based on biological annotations. The BANN framework uses approximate Bayesian inference to provide interpretable probabilistic summaries which can be used for simultaneous (*i*) mapping with SNPs and (*ii*) enrichment analyses with SNP-sets (e.g., genes or signaling pathways). We illustrate the benefits of our method over state-of-the-art approaches using extensive simulations. We also demonstrate the ability of BANNs to recover novel and previously discovered genomic associations using quantitative traits from the Wellcome Trust Centre for Human Genetics, the Framingham Heart Study, and the UK Biobank.
