## Supplementary Table 20 for "Multi-scale Inference of Genetic Trait Architecture using Biologically Annotated Neural Networks"

### Sheet: Rep. Across Traits
(1) BANNs FHS vs. UKB (SNP Level Results)	Trait	UKB	FHS	Overlap			(1) SuSiE FHS vs. UKB (SNP Level Results)	Trait	UKB	FHS	Overlap
	HDL	9	15	2				HDL	5	4	1
	LDL	4	4	2				LDL	3	3	1
(2) BANNs FHS vs. UKB (SNP-Set Results)	Trait	UKB	FHS	Overlap			(2) RSS FHS vs. UKB (SNP-Set Results)	Trait	UKB	FHS	Overlap
	HDL	20	8	2				HDL	4	8	2
	LDL	10	4	1				LDL	3	2	0
(3) BANNs FHS vs. UKB (SNP Level Results with 1Mb Buffer)	Trait	UKB	FHS	Overlap			(3) SuSiE FHS vs. UKB (SNP Level Results with 1Mb Buffer)	Trait	UKB	FHS	Overlap
	HDL	9	4	2				HDL	5	4	1
	LDL	4	4	2				LDL	3	3	1
(4) BANNs FHS vs. UKB (SNP-Set Results with 1 Mb Buffer)	Trait	UKB	FHS	Overlap			(4) RSS FHS vs. UKB (SNP-Set Results with 1 Mb Buffer)	Trait	UKB	FHS	Overlap
	HDL	19	6	0				HDL	94	5	3
	LDL	7	3	0				LDL	80	15	0

### Sheet: Rep. Across Methods
(1) FHS (SNP Level Results)	Trait	BANNs	SuSiE	Overlap
	HDL	15	4	2
	LDL	4	3	2
(2) FHS (SNP-Set Results)	Trait	BANNs	RSS	Overlap
	HDL	8	8	2
	LDL	4	2	1
(3) FHS (SNP Level Results with 1Mb Buffer)	Trait	BANNs	SuSiE	Overlap
	HDL	4	4	3
	LDL	4	3	2
(4) FHS (SNP-Set Results with 1Mb Buffer)	Trait	BANNs	RSS	Overlap
	HDL	6	5	2
	LDL	3	15	1
